# Multi-omics and biophysical phosphoproteomics upon BRAF inhibition uncover functional networks of BRAFV600E-driven signaling

**DOI:** 10.64898/2026.02.09.704793

**Authors:** Mira Lea Burtscher, Martin Garrido-Rodriguez, Pablo Andres Rivera Mejias, Dimitrios Papagiannidis, Isabelle Becher, Denise Medeiros Selegato, Clement Potel, Ferris Jung, Michael Zimmermann, Julio Saez-Rodriguez, Mikhail M Savitski

**Affiliations:** European Molecular Biology Laboratory (EMBL), Heidelberg, Germany; Faculty of Biosciences, Heidelberg University, Heidelberg, Germany; Heidelberg University, Faculty of Medicine, and Heidelberg University Hospital, Institute for Computational Biomedicine, Heidelberg 69120, Germany; European Molecular Biology Laboratory, European Bioinformatics Institute (EMBL-EBI), Hinxton CB10 1SD, United Kingdom

## Abstract

Dysregulated kinase activity drives oncogenic signaling, disrupts cellular homeostasis, and promotes tumour progression. The BRAFV600E mutation constitutively activates the MAPK pathway and is a key therapeutic target in melanoma and other cancers, but the functional relevance of most downstream phosphorylation events and mechanisms of drug resistance remain unclear. To address this, a global multi-omic model of BRAF inhibition response was established in BRAFV600E-mutant cells by integrating time-resolved and biophysical phosphoproteomics, transcriptomics, and thermal proteome profiling. Ultradeep phosphoproteomics revealed extensive phosphorylation changes upon BRAF inhibitor treatment, while biophysical phosphoproteomics identified phosphorylation events linked to altered protein solubility and subcellular localization, suggesting changes in nucleic acid interactions and nuclear reorganisation. Network-based integration of these datasets prioritized functionally relevant phosphorylation sites and kinases. Experimental validation identified CDK9, CLK3, and TNIK as critical regulators of BRAFV600E signaling and candidate targets for combinatorial inhibition capable of re-sensitising resistant cells. The transcription factor ETV3 emerged as a previously unrecognised effector of BRAF signaling. Biophysical proteomics data confirmed that ETV3 phosphorylation modulates DNA-binding, while functional assays combining knockdown, metabolomics, and drug screening demonstrated its role in coordinating transcriptional and metabolic adaptations to BRAF inhibition. This study provides a systems-level framework linking phosphorylation dynamics to protein function and phenotype, identifies ETV3 as a new node in oncogenic BRAF signaling, and illustrates how integrated, site-resolved models can reveal mechanisms of kinase-driven oncogenesis.

**Highlights:**

- Time- and cell type-resolved phosphoproteomics maps BRAF inhibition dynamics
- Biophysical phosphoproteomics, combining quantitative phosphoproteomics with solubility profiling or nuclear fractionation, reveals phosphorylation-driven changes of protein solubility and localization
- Integration of abundance and biophysical phosphoproteomics data identifies functionally relevant phosphorylation events of BRAFV600E signaling
- Network integration of multimodal phosphoproteomic, transcriptomic and thermal proteome profiling data links signaling to protein function and cellular phenotypes
- Biophysical evidence improves models and identifies non-canonical kinases driving BRAF signaling as well as novel downstream regulators such as ETV3
- Follow-up experiments reveal a ETV3-GLUT3-mediated metabolic adaptation in BRAFV600E cells
