## Supplementary Table for "Multi-omics and biophysical phosphoproteomics upon BRAF inhibition uncover functional networks of BRAFV600E-driven signaling": Supplementary_Table_1.xlsx

### Sheet: Sheet1
Dataset overview
		phosphopeptides	phosphosites	highconfidence_localisation (>0.5)	Proteins/Genes/Metabolites
Cell line perturbation phosphoproteomics	4 h, 100 nM Dabrafenib treatment, A2058, MNT1, COLO201	59119	43246	37654	6599
Cell line perturbation proteomics	4 h, 100 nM Dabrafenib treatment, A2058, MNT1, COLO201	-	-	-	9343
Time-resolved phosphoprotoemics	6 time points, 100 nM Dabrafenib treatment, A2058 cells	89635	56069	50178	7328
Time-resolved full proteome	6 time points, 100 nM Dabrafenib treatment, A2058 cells	-	-	-	9592
SPP phosphoproteomics	4 h, 100 nM Dabrafenib treatment, A2058,	52716	37654	32140	5933
SPP proteomics	4 h,100 nM Dabrafenib treatment, A2058,	-	-	-	8960
Nuclear fractionation phosphoproteomics	4 h,100 nM Dabrafenib treatment, A2058,	62411	38010	33809	6131
Nuclear fractionation proteomics	4 h, 100 nM Dabrafenib treatment, A2058,	-	-	-	8873
Time-resolved transcriptomics	4 timepoints, 100 nM Dabrafenib treatment, A2058, MNT1, COLO-201	-	-	-	20953
Thermal Protoeme Profiling	4 h, 100 nM Dabrafenib treatment, A2058	-	-	-	8068
Cell lines steady state phosphoproteomics	A2058, MNT1, COLO201, HEK293T, MDA-MB-231, HelaK	99356	65987	54893	8178
Cell lines steady state proteomics	A2058, MNT1, COLO201, HEK293T, MDA-MB-231, HelaK	-	-	-	10015
siETV3 proteomics	4 timepoints, 100 nM Dabrafenib treatment +/- siETV3, A2058	-	-	-	8772
ssiETV3 metabolomics	100 nM Dabrafenib treatment +/- siETV3, A2058	-	-	-	13
