## Supplementary Table for "Multi-omics and biophysical phosphoproteomics upon BRAF inhibition uncover functional networks of BRAFV600E-driven signaling": Supplementary_Table_7.xlsx

### Sheet: Sheet 1
Metabolite Name	Molecula Formula	SMILES	INCHI	m/z	Main MS/MS fragmentation	Ion	Charge	Retention Time (min)	Reliability	database	Database Identifier	URI
Aspartic acid	C4H8N2O3	C([C@@H](C(=O)O)N)C(=O)O	InChI=1S/C4H7NO4/c5-2(4(8)9)1-3(6)7/h2H,1,5H2,(H,6,7)(H,8,9)/t2-/m0/s1	133.061	109, 71	Protonated ion	1	3.34	>85%	Pubchem	424	https://pubchem.ncbi.nlm.nih.gov/compound/Aspartic-Acid
Phenylalanine	C9H11NO2	C1=CC=CC=C1CC(C(=O)O)N	InChI=1S/C9H11NO2/c10-8(9(11)12)6-7-4-2-1-3-5-7/h1-5,8H,6,10H2,(H,11,12)	166.087	120, 103, 91, 77	Protonated ion	1	6.55	>85%	Pubchem	6140	https://pubchem.ncbi.nlm.nih.gov/compound/6140
Leucine	C6H13NO2	CC(C)C[C@@H](C(=O)O)N	InChI=1S/C6H13NO2/c1-4(2)3-5(7)6(8)9/h4-5H,3,7H2,1-2H3,(H,8,9)/t5-/m0/s1	132.102	74, 86, 132	Protonated ion	1	7	>85%	Pubchem	6106	https://pubchem.ncbi.nlm.nih.gov/compound/6106
Isoleucine	C6H13NO2	CC[C@H](C)[C@@H](C(=O)O)N	InChI=1S/C6H13NO2/c1-3-4(2)5(7)6(8)9/h4-5H,3,7H2,1-2H3,(H,8,9)/t4-,5-/m0/s1	132.102	132, 86	Protonated ion	1	7.33	>85%	Pubchem	6306	https://pubchem.ncbi.nlm.nih.gov/compound/6306
Methionin	C5H11NO2S	CSCC(C(=O)O)N	InChI=1S/C5H11NO2S/c1-9-2-3-4(6)5(7)8/h4H,2-3,6H2,1H3,(H,7,8)	150.059	149, 132, 104	Protonated ion	1	7.46	>85%	Pubchem	6137	https://pubchem.ncbi.nlm.nih.gov/compound/6137
Tyrosine	C9H11NO3	C1=CC(=CC=C1CC(C(=O)O)N)O	InChI=1S/C9H11NO3/c10-8(9(12)13)5-6-3-1-2-4-7(6)11/h1-4,8,11H,5,10H2,(H,12,13)	182.082	182, 165, 136	Protonated ion	1	7.7	>85%	Pubchem	6057	https://pubchem.ncbi.nlm.nih.gov/compound/6057
Proline	C5H9NO2	C1CC(NC1)C(=O)O	InChI=1S/C5H9NO2/c6-4-2-1-3-5(4)7/h4H,1-3,6H2,(H,7,8)	116.071	116, 70	Protonated ion	1	9.3	>85%	Pubchem	145742	https://pubchem.ncbi.nlm.nih.gov/compound/145742
Threonine	C4H9NO3	CC(C(C(=O)O)N)O	InChI=1S/C4H9NO3/c1-2(6)3(5)4(7)8/h2-3,6H,5H2,1H3,(H,7,8)	120.066	102, 84, 74	Protonated ion	1	9.33	>85%	Pubchem	6288	https://pubchem.ncbi.nlm.nih.gov/compound/6288
Cystine	C6H12N2O4S2	C(C(C(=O)O)N)CSSC(C(C(=O)O)N)	InChI=1S/C6H12N2O4S2/c7-3(5(9)10)1-13-14-2-4(8)6(11)12/h3-4H,1-2,7-8H2,(H,9,10)(H,11,12)	241.032	105, 87, 76, 59	Protonated ion	1	12.5	>85%	Pubchem	67678	https://pubchem.ncbi.nlm.nih.gov/compound/67678
Arginine	C6H14N4O2	C(C[C@@H](C(=O)O)N)CN=C(N)N	InChI=1S/C6H14N4O2/c7-4(5(11)12)2-1-3-10-6(8)9/h4H,1-3,7H2,(H,11,12)(H4,8,9,10)/t4-/m0/s1	175.119	158, 130, 116, 70	Protonated ion	1	12.75	>85%	Pubchem	6322	https://pubchem.ncbi.nlm.nih.gov/compound/6322
Histidine	C6H9N3O2	C1=C(NC=N1)C[C@@H](C(=O)O)N	InChI=1S/C6H9N3O2/c7-5(6(10)11)1-4-2-8-3-9-4/h2-3,5H,1,7H2,(H,8,9)(H,10,11)/t5-/m0/s1	156.077	110, 93, 83, 56	Protonated ion	1	13.2	>85%	Pubchem	6274	https://pubchem.ncbi.nlm.nih.gov/compound/6274
Lysine	C6H14N2O2	C(CCCN)C(C(=O)O)N	InChI=1S/C6H14N2O2/c7-3-1-2-4-5(8)6(9)10/h5H,1-4,7-8H2,(H,9,10)	147.113	147, 130, 84	Protonated ion	1	13.09	>85%	Pubchem	5962	https://pubchem.ncbi.nlm.nih.gov/compound/5962
Arginine	C6H14N4O2	C(C[C@@H](C(=O)O)N)CN=C(N)N	InChI=1S/C6H14N4O2/c7-4(5(11)12)2-1-3-10-6(8)9/h4H,1-3,7H2,(H,11,12)(H4,8,9,10)/t4-/m0/s1	175.119	175, 158, 130, 116, 70	Protonated ion	1	13.01	>85%	Pubchem	6322	https://pubchem.ncbi.nlm.nih.gov/compound/6322
Glucose	C6H12O6	C(C1C(C(C(C(O1)O)O)O)O)O	InChI=1S/C6H12O6/c7-1-2-3(8)4(9)5(10)6(11)12-2/h2-11H,1H2/t2-,3-,4+,5-,6?/m1/s1	203.053	59, 70, 89, 119	Protonated ion	1	6.65	>85%	Pubchem	5793	https://pubchem.ncbi.nlm.nih.gov/compound/5793
Glutamine	C5H10N2O3	C(CC(=O)N)C(C(=O)O)N	InChI=1S/C5H10N2O3/c6-3(5(9)10)1-2-4(7)8/h3H,1-2,6H2,(H2,7,8)(H,9,10)/t3-/m0/s1	147.077	84, 56	Protonated ion	1	10.3	>85%	Pubchem	5961	https://pubchem.ncbi.nlm.nih.gov/compound/5961
