## Supplementary Table for "Multi-omics and biophysical phosphoproteomics upon BRAF inhibition uncover functional networks of BRAFV600E-driven signaling": Supplementary_Table_8_primers.xlsx

### Sheet: Sheet1
primer		sequence
etv3_S29D_fw		acagagtcagacccaggctcccggcagatccagctgtgg
etv3_S29D_rev		ggagcctgggtctgactctgttttgtaggcccagtcaggaaactga
etv3_S129D_fw		ttcctcaggatgcaccaccagtgccaacagcctcttcccggtt
etv3_S129D_rev		cactggtggtgcatcctgaggaaccacaccacttgaccgaatgttg
pMB001_rfp_fw		atcgcgacgcggatcaccgcgcttgagagctgataaacccgctgatcagcc
pMB001_rfp_rev		cttatcgtcgtcatccttgtaatcagc
rfp_for_pMB001_fw		gatgctgattacaaggatgacgacgataaggcggaaggctccgtcgcc
rfp_for_pMB001_rev		gctctcaagcgcggtgatcc
plasmid sequence
gacggatcgggagatctcccgatcccctatggtgcactctcagtacaatctgctctgatgccgcatagttaagccagtatctgctccctgcttgtgtgttggaggtcgctgagtagtgcgcgagcaaaatttaagctacaacaaggcaaggcttgaccgacaattgcatgaagaatctgcttagggttaggcgttttgcgctgcttcgcgatgtacgggccagatatacgcgttgacattgattattgactagttattaatagtaatcaattacggggtcattagttcatagcccatatatggagttccgcgttacataacttacggtaaatggcccgcctggctgaccgcccaacgacccccgcccattgacgtcaataatgacgtatgttcccatag…
siRNAs
1.	4427037, S4858		1 nmole
			sense		antisense
	Sequence (5'->3')		GGAAAAGAUUUACCUAUAAt		UUAUAGGUAAAUCUUUUCCct
	Length		21		21
	Percent G/C		24		29
	Molecular Weight		6800		6500
	Extinction		224000		209000
	Annealed MW		13300 (40ug/OD was used to calculate concentration)
	Target transcripts		NM_005240L16464.1, AF218540.1, BC022868.1, AK304789.1, AK316274.1
2.	4427037, S4859		1 nmole
			sense		antisense
	Sequence (5'->3')		GAGGAUCCUUCAUAAAACAtt		UGUUUUAUGAAGGAUCCUCtt
	Length		21		21
	Percent G/C		33		33
	Molecular Weight		6700		6600
	Extinction		216700		206600
	Annealed MW		13300 (40ug/OD was used to calculate concentration)
	Target transcripts		NM_005240L16464.1, AF218540.1, BC022868.1, AK304789.1, AK316274.1
3.	4427037, S223505		1 nmole
			sense		antisense
	Sequence (5'->3')		GGUGAUGCCCAACUACCCAtt		UGGGUAGUUGGGCAUCACCag
	Length		21		21
	Percent G/C		38		57
	Molecular Weight		6700		6700
	Extinction		216700		206600
	Annealed MW		13400 (40ug/OD was used to calculate concentration)
	Target transcripts		NM_005240L16464.1, AF218540.1, BC022868.1, AK304789.1, AK316274.1
